# Quantitative Imaging and Characterization of Ganglioside Diversity in Mouse and Human Brain Tissues

**DOI:** 10.64898/2026.05.20.726404

**Authors:** Shadrack M. Mutuku, Nicolas Tomasiello, Caine Smith, Greg Sutherland, Reza Ranjbar Choubeh, Maria José Q. Mantas, Lihang Yao, Nathan G. Hatcher, Nico Verbeeck, Shane R. Ellis, Kim Ekroos

**Affiliations:** Molecular Horizons and School of Science, Faculty of Health, Science and Medicine, University of Wollongong, Wollongong, NSW, Australia; New South Wales Brain Tissue Research Centre, Charles Perkins Centre, School of Medical Sciences Faculty of Medicine and Health, The University of Sydney, NSW, Australia; Aspect Analytics NV, Genk, 3600, Belgium; Merck & Co., Inc., 770 Sumneytown Pk, West Point, PA, 19486, USA; Lipidomics Consulting Ltd., Esbo, Finland

**Keywords:** gangliosides, mass spectrometry imaging, spatial lipidomics, brain imaging

## Abstract

Our understanding of how ganglioside species are spatially and quantitatively distributed within regions in mammalian remains limited. Studies are typically translated from rodents, assuming that gangliosides species contents within brain regions reflect the human condition. Herein, we provide a rich spatial ganglioside brain atlas describing the content, compositional differences, and concentrations of 48 ganglioside species across different regions in mouse and humans with no clinically known neurodegeneration. Our quantitative mass spectrometry imaging (MSI) approach allows non-rigid co-registration of mass spectrometry and microscopy images to allow precise spatial alignment and extraction of normalised ganglioside concentration data to reference mouse brain tissue anatomy and neuropathological annotated tissues for flexible downstream lipidomics analysis. Considerable differences and similarities are observed permitting region-specific ganglioside maps across twelve brain regions in wild type mouse. Gangliosides in mouse brain tissue generally preferred Cer 36:1;O2 configurations whereas human gangliosides in corresponding anatomically-annotated regions tended to favour Cer 38:1;O2 and longer backbones. Notably, this observation is more pronounced in gray matter compared to white matter. Collectively, this study defines the precise and quantitative ganglioside atlases across mice and human brains to guide and accelerate the discovery of biomarkers and therapeutic targets for brain diseases.
