## Supplementary Information Table 1 for "Quantitative Imaging and Characterization of Ganglioside Diversity in Mouse and Human Brain Tissues"

### Sheet: Blad1
Exact m/z	Class Group	Ganglioside Species	Tentative Species	Tentative ID Short Names	Monitiored Porcine brain	Anal. Chem. 2017, 89, 12425-12432 - Porcine brain
2132.04	Galalpha1	Galalpha1-3Galalpha1-3Galbeta1-3GalNAcbeta1-4(NeuAcalpha2-8NeuAcalpha2-3)Galbeta1-4Glcbeta-Cer (d18:1/16:0)	Galalpha1-3Galalpha1-3Galbeta1-3GalNAcbeta1-4(NeuAcalpha2-8NeuAcalpha2-3)Galbeta1-4Glcbeta-Cer 34:1;O2	GalAlpha Cer 34:1;O2	Peak good
2160.07	Galalpha1	Galalpha1-3Galalpha1-3Galbeta1-3GalNAcbeta1-4(NeuAcalpha2-8NeuAcalpha2-3)Galbeta1-4Glcbeta-Cer 36:1;O2	Galalpha1-3Galalpha1-3Galbeta1-3GalNAcbeta1-4(NeuAcalpha2-8NeuAcalpha2-3)Galbeta1-4Glcbeta-Cer 36:1;O2	GalAlpha Cer 36:1;O2	Peak good
2067.08	GalNAc-GD1	GalNAc-GD1 d38:1 OR GD0 d38:1	GalNAc-GD1 38:1;O2	GalNAc-GD1 38:1;O2	Peak good
2083.07	GalNAc-GD1	GalNAc-GD1 Neu5Ac/Neu5Gc d38:1	GalNAc-GD1 Neu5Ac/Neu5Gc 38:1;O2	GalNAc-GD1 Neu5Ac/Neu5Gc 38:1;O2	Peak small
2095.11	GalNAc-GD1	GalNAc-GD1 d40:1	GalNAc-GD1a 40:1;O2	GalNAc-GD1-OH 40:1;O2	Peak small
2111.1	GalNAc-GD1	GalNAc-GD1 Neu5Ac/Neu5Gc d40:1	GalNAc-GD1 Neu5Ac/Neu5Gc 40:1;O2	GalNAc-GD1 Neu5Ac/Neu5Gc 40:1;O2	Peak small
1747.95	GalNAc-GM1	GalNAc-GM1 d36:1	GalNAc-GM1 36:1;O2	GalNAc-GM1 36:1;O2	No peak
1791.97	GalNAcbeta	GalNAcbeta1-4(NeuGcalpha2-3)Galbeta1-3GalNAcbeta1-4Galbeta1-4Glcbeta-Cer(d18:1/20:0)	GalNAcbeta1-4(NeuGcalpha2-3)Galbeta1-3GalNAcbeta1-4Galbeta1-4Glcbeta-Cer 38:1;O2	GalNAcBeta Cer 38:1;O2	Peak good
1820.01	GalNAcbeta	GalNAcbeta1-4(NeuGcalpha2-3)Galbeta1-3GalNAcbeta1-4Galbeta1-4Glcbeta-Cer(d18:1/22:0)	GalNAcbeta1-4(NeuGcalpha2-3)Galbeta1-3GalNAcbeta1-4Galbeta1-4Glcbeta-Cer 40:1;O2	GalNAcBeta Cer 40:1;O2	No peak
1848.04	GalNAcbeta	GalNAcbeta1-4(NeuGcalpha2-3)Galbeta1-3GalNAcbeta1-4Galbeta1-4Glcbeta-Cer(d18:1/24:0)	GalNAcbeta1-4(NeuGcalpha2-3)Galbeta1-3GalNAcbeta1-4Galbeta1-4Glcbeta-Cer 42:1;O2	GalNAcBeta Cer 42:1;O2	Peak good
1833.95	GD1	GD1 d36:2	GD1 36:2;O2	GD1 36:2;O2	MRM not monitiored	yes
1835.96	GD1	GD1 d36:1	GD1 36:1;O2	GD1 36:1;O2	Peak good	yes
1849.98	GD1	GD1 d37:1	GD1 37:1;O2	GD1 37:1;O2	Peak good	yes
1861.98	GD1	GD1 d38:2	GD1 38:2;O2	GD1 38:2;O2	MRM not monitiored	yes
1864	GD1	GD1 d38:1	GD1 38:1;O2	GD1 38:1;O2	Peak good	yes
1876	GD1	GD1 d39:2	GD1 39:2;O2	GD1 39:2;O2	Peak good
1878.01	GD1	GD1 d39:1	GD1 39:1;O2	GD1 39:1;O2	Peak good
1892.03	GD1	GD1 d40:1	GD1 40:1;O2	GD1 40:1;O2	Peak good	yes
1673.91	GD2	GD2 d36:1	GD2 36:1;O2	GD2 36:1;O2	Peak good	yes
1701.94	GD2	GD2 d38:1	GD2 38:1;O2	GD2 38:1;O2	Peak small	yes
1470.83	GD3	GD3 d36:1	GD3 36:1;O2	GD3 36:1;O2	Peak good	yes
1498.86	GD3	GD3 d38:1	GD3 38:1;O2	GD3 38:1;O2	Peak small	yes
1516.84	GM1	GM1 d34:1	GM1 34:1;O2	GM1 34:1;O2	Peak good	yes
1544.87	GM1	GM1 d36:1	GM1 36:1;O2	GM1 36:1;O2	Peak good	yes
1572.9	GM1	GM1 d38:1	GM1 38:1;O2	GM1 38:1;O2	Peak good	yes
1382.82	GM2	GM2 d36:1	GM2 36:1;O2	GM2 36:1;O2	Peak good	yes
1410.85	GM2	GM2 d38:1	GM2 38:1;O2	GM2 38:1;O2	Peak good	yes
1179.74	GM3	GM3 d36:1	GM3 36:1;O2	GM3 36:1;O2	Peak good	yes
1207.77	GM3	GM3 d38:1	GM3 38:1;O2	GM3 38:1;O2	Peak good	yes
2418.16	GQ1	GQ1 d36:1	GQ1 36:1;O2	GQ1 36:1;O2	Peak good	yes
2446.19	GQ1	GQ1 d38:1	GQ1 38:1;O2	GQ1 38:1;O2	Peak good	yes
2127.06	GT1	GT1 d36:1	GT1 36:1;O2	GT1 36:1;O2	Peak good	yes
2141.08	GT1	GT1 d37:1	GT1 37:1;O2	GT1 37:1;O2	Peak good	yes
2149.04	GT1	GT1 d38:4	GT1 38:4;O2	GT1 38:4;O2	Peak good	yes
2151.06	GT1	GT1 d38:3	GT1 38:3;O2	GT1 38:3;O2	Peak good
2155.09	GT1	GT1 d38:1	GT1 38:1;O2	GT1 38:1;O2	Peak good	yes
2171.09	GT1	GT1b d38:1	GT1b 38:1;O2	GT1-OH 38:1;O2	Peak good	yes
2177.08	GT1	GT1 d40:4	GT1 40:4;O2	GT1 40:4;O2	Peak good	yes
2183.12	GT1	GT1 d40:1	GT1 40:1;O2	GT1 40:1;O2	MRM not monitiored	yes
1789.96	GT3	GT3 d40:1	GT3 40:1;O2	GT3 40:1;O2	No peak
2129.08	NeuGc	NeuGcalpha2-3Galbeta1-4GlcNAcbeta1-3(GlcNAcbeta1-6)Galbeta1-4GlcNAcbeta1-3Galbeta1-4Glcbeta-Cer (d18:1/18:0)	NeuGcalpha2-3Galbeta1-4GlcNAcbeta1-3(GlcNAcbeta1-6)Galbeta1-4GlcNAcbeta1-3Galbeta1-4Glcbeta-Cer 36:1;O2	NeuGc Cer 36:1;O2	Peak small
2157.11	NeuGc	NeuGcalpha2-3Galbeta1-4GlcNAcbeta1-3(GlcNAcbeta1-6)Galbeta1-4GlcNAcbeta1-3Galbeta1-4Glcbeta-Cer (d18:1/20:0)	NeuGcalpha2-3Galbeta1-4GlcNAcbeta1-3(GlcNAcbeta1-6)Galbeta1-4GlcNAcbeta1-3Galbeta1-4Glcbeta-Cer 38:1;O2	NeuGc Cer 38:1;O2	Peak small
1877.98	O-Ac-GD1	O-Ac-GD1 d36:1	O-Ac-GD1 36:1;O2	O-Ac-GD1 36:1;O2	Peak good	yes
1906.01	O-Ac-GD1	O-Ac-GD1 d38:1	O-Ac-GD1 38:1;O2	O-Ac-GD1 38:1;O2	Peak good	yes
2488.2	O-Ac-GQ1	O-Ac-GQ1 d38:1	O-Ac-GQ1 38:1;O2	O-Ac-GQ1 38:1;O2	Peak small	yes
2169.07	O-Ac-GT1	O-Ac-GT1 d36:1	O-Ac-GT1 36:1;O2	O-Ac-GT1 36:1;O2	Peak good	yes
2197.1	O-Ac-GT1	O-Ac-GT1 d38:1	O-Ac-GT1 38:1;O2	O-Ac-GT1 38:1;O2	Peak good	yes
1831.97	O-Ac-GT3	O-Ac-GT3 d38:1	O-Ac-GT3 38:1;O2	O-Ac-GT3 38:1;O2	Peak small	yes
